# Bespoke single cell molecular and tissue-scale analysis reveals mechanisms underpinning development and disease in complex developing cell populations

**DOI:** 10.1101/2023.10.11.561904

**Authors:** Magdalena E Strauss, Mai-Linh Nu Ton, Samantha Mason, Jaana Bagri, Luke TG Harland, Ivan Imaz-Rosshandler, Nicola K Wilson, Jennifer Nichols, Richard CV Tyser, Berthold Göttgens, John C Marioni, Carolina Guibentif

## Abstract

Perturbation studies using gene knockouts have become a key tool for understanding the roles of regulatory genes in development and disease. Here we systematically characterise the knockout effects of the key developmental regulators *T* and *Mixl1* in chimeric mouse embryos during gastrulation and organogenesis. We present a comprehensive and effective suite of statistical tools for systematic characterisation of effects at the level of differential abundance of cell types, lineage development, and gene dysregulation. Applying our computational approach to a novel chimera data set with *Mixl1* knockout reveals a disruption in Epicardium development in the absence of *Mixl1*, characterized by lack of upregulation of the key transcription factor *Tbx18* and the Wnt regulator *Sfrp5*, and by dysregulation of the recently identified juxta-cardiac field. Finally, we demonstrate the wider utility of our framework by applying it to published acute myeloid leukemia (AML) patient data, and show how different responses to therapy are reflected in changes in gene expression along the myeloid trajectory between healthy and AML patients.
