## Supplemental Table 1 for "Bespoke single cell molecular and tissue-scale analysis reveals mechanisms underpinning development and disease in complex developing cell populations"

### Sheet: READ ME
Sheets DA_celltype_T and DA_celltype_Mixl1
cell type	cell type (all cell types with at least 30 tdTom+ cells from the wild-type control experiment mapping to them)
FDR	FDR (Benjamini-Hochberg) corrected p-value obtained by perturbSuite_DA_cell_type
odds_ratio	odds ratio (Fisher's exact test, perturbSuite_DA_cell_type), <1 indicates depletion of knockout cells, > 1 indicates enrichment
Sheets DA_lineage_T and DA_lineage_Mixl1
lineage	lineage (a lineage is included, if there are at least 100 cells for this cell type at stage E9.25 in the reference atlas, and if at least 30 tdTom+ cells from the wild-type control experiment map to the lineage)
FDR	FDR (Benjamini-Hochberg) corrected p-value obtained by perturbSuite_DA_lineage
odds_ratio	odds ratio computed by perturbSuite_DA_cell_type, <1 indicates depletion of knockout cells, > 1 indicates enrichment
significance	depleted, enriched, or not significant
DE_dynamic_T and DE_dynamic_Mixl1
gene		gene (a gene is included if there is significant up- or downregulation for the lineage and the gene)
z_score_contrasted_with_control		z-score from perturbSuite_DE_dynamic, comparing the knockout chimera to the WT control experiment
FDR_contrast		FDR corrected p-value for the comparison of the knockout to the WT chimera
z_score_knockout_chimera_only		z-score from perturbSuite_DE_dynamic, comparing tdTom+ and tdTom- cells from the knockout chimera
FDR_knockout_chimera_only		FDR corrected p-value for the comparison of the tdTom+ versus tdTom- cells in the knockout chimera
lineage		lineage (a lineage is included if there is significant up- or downregulation for the lineage and the gene)

### Sheet: DA_cell_type_T
cell type	FDR	odds_ratio
Allantois	5e-19	0.41529
Presomitic mesoderm	3.71e-17	0.156283
Allantois endothelium	6.32e-11	0.330749
Somitic mesoderm	7.89e-09	0.147479
YS mesothelium	1.44e-08	0.27574
Intermediate mesoderm	1.49e-08	0.222206
Mesenchyme	1.86e-08	0.566987
NMPs	8.11e-07	2.80991
Notochord	5.44e-06	0.0616189
Lateral plate mesoderm	7.23e-06	0.66938
Venous endothelium	0.00060583	0.387672
Caudal epiblast	0.00268975	2.1004
Erythroid	0.00594216	0.851539
Hindbrain floor plate	0.00642418	0.342621
Embryo proper endothelium	0.0382755	0.526882
Thyroid primordium	0.172057	0.492498
Migratory neural crest	0.176236	1.50589
Non-neural ectoderm	0.207837	1.84396
Caudal mesoderm	0.227738	0.339169
Optic vesicle	0.310607	0.683714
Ventral hindbrain progenitors	0.385448	0.68154
NMPs/Mesoderm-biased	0.462846	1.65946
Amniotic ectoderm	1	0.941292
Anterior somitic tissues	1	1.26091
Blood progenitors	1	1.37779
Cardiomyocytes FHF 1	1	0.940991
Cardiomyocytes FHF 2	1	0.799093
Cardiomyocytes SHF 1	1	1.19459
Cardiomyocytes SHF 2	1	0.633262
Cardiopharyngeal progenitors FHF	1	0.843403
Cardiopharyngeal progenitors SHF	1	1.28178
Cranial mesoderm	1	1.34392
Dermomyotome	1	0.706108
Dorsal hindbrain progenitors	1	1.28266
Dorsal spinal cord progenitors	1	0.707529
Ectoderm	1	1.01692
Embryo proper mesothelium	1	0.646967
Epicardium	1	0.831429
Epidermis	1	0.842966
Foregut	1	0.922037
Gut tube	1	1.13795
Hindgut	1	1.34782
Limb ectoderm	1	1.17369
Limb mesoderm	1	0.930944
Midbrain/Hindbrain boundary	1	0.913344
Midgut	1	0.933646
Otic placode	1	1.32507
Pharyngeal endoderm	1	0.768131
Pharyngeal mesoderm	1	0.673375
Placodal ectoderm	1	0.683408
Posterior somitic tissues	1	0.58788
Sclerotome	1	1.07531
Spinal cord progenitors	1	1.05643
Surface ectoderm	1	0.754706
YS endothelium	1	0.594674

### Sheet: DA_cell_type_Mixl1
cell type	FDR	odds_ratio
Erythroid	9.86e-112	0.356119
Mesenchyme	1.37e-31	0.323231
Hindgut	2.06e-19	0.0194175
YS mesothelium	3.32e-18	0.159407
Midgut	5.99e-15	0.0180654
Cardiomyocytes FHF 2	5.24e-14	0.19336
Gut tube	6.44e-13	0.102956
Pharyngeal endoderm	5e-11	0.394158
Lateral plate mesoderm	3.02e-08	1.58756
Foregut	6.07e-08	0.105425
Thyroid primordium	3.25e-05	0.124133
Limb mesoderm	3.85e-05	2.02724
Cardiomyocytes SHF 2	0.00088479	0.311347
Epicardium	0.00099424	0.20825
Cardiomyocytes FHF 1	0.00415	0.452092
Anterior somitic tissues	0.0480651	0.509944
Cranial mesoderm	0.111491	0.617584
Ectoderm	0.142354	1.5692
Presomitic mesoderm	0.608331	1.39273
Caudal mesoderm	0.800336	0.49203
Cardiomyocytes SHF 1	0.864073	0.671992
Embryo proper endothelium	0.880367	1.52104
Allantois endothelium	0.896265	1.41719
Allantois	1	0.918279
Amniotic ectoderm	1	1.73469
Blood progenitors	1	1.42306
Cardiopharyngeal progenitors FHF	1	1.27068
Cardiopharyngeal progenitors SHF	1	0.744406
Caudal epiblast	1	1.50395
Dermomyotome	1	1.10408
Dorsal hindbrain progenitors	1	1.24453
Dorsal spinal cord progenitors	1	0.81736
Embryo proper mesothelium	1	1.42459
Epidermis	1	0.794124
Hindbrain floor plate	1	1.04633
Intermediate mesoderm	1	1.10016
Limb ectoderm	1	0.840027
Midbrain/Hindbrain boundary	1	1.07151
Migratory neural crest	1	1.1207
NMPs	1	1.05393
NMPs/Mesoderm-biased	1	0.700352
Non-neural ectoderm	1	1.02788
Notochord	1	1.61414
Optic vesicle	1	0.977221
Otic placode	1	0.775272
Pharyngeal mesoderm	1	1.66916
Placodal ectoderm	1	0.787255
Posterior somitic tissues	1	1.40119
Sclerotome	1	0.989885
Somitic mesoderm	1	0.995245
Spinal cord progenitors	1	0.920042
Surface ectoderm	1	0.675663
Venous endothelium	1	0.785531
Ventral hindbrain progenitors	1	0.861648
YS endothelium	1	0.458574

### Sheet: DA_lineage_T
lineage	FDR	odds_ratio	significance
Presomitic_mesoderm	4.4e-07	0.280146	depleted
Somitic_mesoderm	1.14e-05	0.295093	depleted
Mesenchyme	0.00017113	0.512232	depleted
Allantois	0.00137934	0.533262	depleted
YS_mesothelium	0.00277844	0.504073	depleted
Embryo_proper_endothelium	0.0206769	0.526995	depleted
Notochord	0.310818	0.415335	not significant
Forelimb	0.421462	0.691421	not significant
Amniotic_ectoderm	1	0.921934	not significant
Anterior_cardiopharyngeal_progenitors	1	0.855634	not significant
Anterior_somitic_tissues	1	1.01845	not significant
Branchial_arch_neural_crest	1	1.19039	not significant
Cardiomyocytes_FHF_1	1	0.777688	not significant
Cardiomyocytes_FHF_2	1	0.796543	not significant
Cardiomyocytes_SHF_1	1	1.05707	not significant
Cardiomyocytes_SHF_2	1	0.853222	not significant
Cardiopharyngeal_progenitors	1	0.753893	not significant
Cardiopharyngeal_progenitors_FHF	1	0.799346	not significant
Cardiopharyngeal_progenitors_SHF	1	0.837472	not significant
Caudal_mesoderm	1	1.02786	not significant
Chorioallantoic-derived_erythroid_progenitors	1	0.938457	not significant
Cranial_mesoderm	1	0.997635	not significant
Dermomyotome	1	0.628434	not significant
Dorsal_hindbrain_progenitors	1	0.983671	not significant
Dorsal_midbrain_neurons	1	0.929288	not significant
Dorsal_spinal_cord_progenitors	1	1.10855	not significant
Embryo_proper_mesothelium	1	0.712742	not significant
EMP	1	0.661173	not significant
Endocardium	1	0.624055	not significant
Epicardium	1	0.733015	not significant
Epidermis	1	1.07791	not significant
Erythroid	1	0.974068	not significant
Foregut	1	0.987076	not significant
Frontonasal_mesenchyme	1	1.2322	not significant
Hindbrain_floor_plate	1	0.816242	not significant
Hindbrain_neural_progenitors	1	0.827545	not significant
Hindgut	1	1.04607	not significant
Kidney_primordium	1	0.586025	not significant
Late_dorsal_forebrain_progenitors	1	0.998957	not significant
Limb_mesoderm	1	0.745423	not significant
Megakaryocyte_progenitors	1	1.32301	not significant
Midbrain_progenitors	1	0.899485	not significant
Midbrain_Hindbrain_boundary	1	0.97218	not significant
Midgut	1	1.18067	not significant
Migratory_neural_crest	1	1.4851	not significant
Neural_tube	1	0.818281	not significant
NMPs	1	1.51448	not significant
NMPs_Mesoderm-biased	1	1.13984	not significant
Non-neural_ectoderm	1	1.10432	not significant
Optic_vesicle	1	0.875546	not significant
Otic_neural_progenitors	1	0.986447	not significant
Otic_placode	1	1.07212	not significant
Pharyngeal_endoderm	1	0.965602	not significant
Pharyngeal_mesoderm	1	0.731633	not significant
Placodal_ectoderm	1	1.03211	not significant
Sclerotome	1	0.982427	not significant
Spinal_cord_progenitors	1	1.49825	not significant
Surface_ectoderm	1	0.956674	not significant
Thyroid_primordium	1	0.9904	not significant
Venous_endothelium	1	0.60804	not significant
Ventral_forebrain_progenitors	1	0.851691	not significant
Ventral_hindbrain_progenitors	1	0.837857	not significant
YS_endothelium	1	0.596785	not significant

### Sheet: DA_lineage_Mixl1
lineage	FDR	odds_ratio
Mesenchyme	8.98e-09	0.373084
Midgut	1.12e-08	0.0867991
YS_mesothelium	5.91e-06	0.403291
Foregut	0.00038358	0.23303
Hindgut	0.00132384	0.269656
Thyroid_primordium	0.00642986	0.295524
Cardiomyocytes_FHF_2	0.0141554	0.404233
Erythroid	0.0740615	0.736007
Cardiomyocytes_SHF_2	0.782006	0.504109
Allantois	1	0.779201
Amniotic_ectoderm	1	1.53516
Anterior_cardiopharyngeal_progenitors	1	1.05175
Anterior_somitic_tissues	1	0.85422
Branchial_arch_neural_crest	1	1.05698
Cardiomyocytes_FHF_1	1	0.717438
Cardiomyocytes_SHF_1	1	0.842137
Cardiopharyngeal_progenitors	1	0.924837
Cardiopharyngeal_progenitors_FHF	1	1.17472
Cardiopharyngeal_progenitors_SHF	1	0.868186
Caudal_mesoderm	1	0.829533
Chorioallantoic-derived_erythroid_progenitors	1	0.939959
Cranial_mesoderm	1	0.686608
Dermomyotome	1	0.898739
Dorsal_hindbrain_progenitors	1	1.0819
Dorsal_midbrain_neurons	1	1.12581
Dorsal_spinal_cord_progenitors	1	1.11292
Embryo_proper_endothelium	1	1.01498
Embryo_proper_mesothelium	1	0.926004
EMP	1	1.08704
Endocardium	1	0.9665
Epicardium	1	0.726869
Epidermis	1	0.979942
Forelimb	1	1.14892
Frontonasal_mesenchyme	1	1.0963
Hindbrain_floor_plate	1	1.22981
Hindbrain_neural_progenitors	1	0.89823
Kidney_primordium	1	1.02676
Late_dorsal_forebrain_progenitors	1	1.1689
Limb_mesoderm	1	0.997164
Megakaryocyte_progenitors	1	0.956289
Midbrain_progenitors	1	0.87443
Midbrain_Hindbrain_boundary	1	1.10805
Migratory_neural_crest	1	1.27127
Neural_tube	1	0.860692
NMPs	1	1.04042
NMPs_Mesoderm-biased	1	0.867103
Non-neural_ectoderm	1	0.833882
Notochord	1	1.37757
Optic_vesicle	1	0.94166
Otic_neural_progenitors	1	0.697818
Otic_placode	1	0.871615
Pharyngeal_endoderm	1	0.669931
Pharyngeal_mesoderm	1	1.10246
Placodal_ectoderm	1	0.800743
Presomitic_mesoderm	1	1.19762
Sclerotome	1	0.926862
Somitic_mesoderm	1	0.998274
Spinal_cord_progenitors	1	0.987753
Surface_ectoderm	1	0.865854
Venous_endothelium	1	0.920719
Ventral_forebrain_progenitors	1	0.978414
Ventral_hindbrain_progenitors	1	1.07381
YS_endothelium	1	0.839808

### Sheet: DE_dynamic_T
gene	z_score_contrasted_with_control	FDR_contrast	z_score_knockout_chimera_only	FDR_knockout_chimera_only	lineage
Ckb	3.603	0.0714062	3.85719	0.0255774	Cardiomyocytes_FHF_1
Phlda2	4.05246	0.0168263	7.52996	1.69e-11	Cardiomyocytes_SHF_1
Phlda2	-4.65994	0.00202116	-4.99023	0.00037813	Cardiopharyngeal_progenitors
Wdr18	3.92757	0.054575	5.04679	0.0002826	Cardiopharyngeal_progenitors
Apex1	3.83736	0.0789721	5.38062	4.71e-05	Cardiopharyngeal_progenitors
Dad1	4.07105	0.0298596	6.0627	8.55e-07	Cardiopharyngeal_progenitors
Ngdn	3.95935	0.0478726	4.20146	0.0145328	Cardiopharyngeal_progenitors
Snx5	3.33514	0.0792897	5.61719	1.71e-06	Caudal_mesoderm
Cited2	3.34478	0.0774065	6.1799	6.03e-08	Caudal_mesoderm
Dtymk	-4.2171	0.0244742	-3.922	0.0836882	Chorioallantoic-derived_erythroid_progenitors
Cacybp	-4.01974	0.056397	-4.02739	0.0544252	Chorioallantoic-derived_erythroid_progenitors
Pycr2	-4.35597	0.0132874	-6.26757	3.84e-07	Chorioallantoic-derived_erythroid_progenitors
Dut	-4.87655	0.00112384	-4.49991	0.00675076	Chorioallantoic-derived_erythroid_progenitors
Mrps26	-4.16059	0.0312671	-4.10056	0.0401765	Chorioallantoic-derived_erythroid_progenitors
Snrpb2	-4.98077	0.00066118	-4.17682	0.0289114	Chorioallantoic-derived_erythroid_progenitors
Naa20	-5.17133	0.00024428	-4.48902	0.007098	Chorioallantoic-derived_erythroid_progenitors
Rbm38	-4.73552	0.00225269	-5.28872	0.00012699	Chorioallantoic-derived_erythroid_progenitors
Pdha1	-5.04271	0.0004801	-5.3983	6.95e-05	Chorioallantoic-derived_erythroid_progenitors
Car2	-5.35517	9.03e-05	-6.59351	4.51e-08	Chorioallantoic-derived_erythroid_progenitors
Eif2a	-4.68929	0.00281832	-3.92607	0.0826305	Chorioallantoic-derived_erythroid_progenitors
Ppid	-5.41514	6.49e-05	-4.73198	0.00224559	Chorioallantoic-derived_erythroid_progenitors
Pmf1	-4.68354	0.00289576	-5.02026	0.0005253	Chorioallantoic-derived_erythroid_progenitors
Hist2h2ac	-4.46055	0.0082487	-6.64712	3.15e-08	Chorioallantoic-derived_erythroid_progenitors
Bcas2	-4.70619	0.00259958	-6.09151	1.17e-06	Chorioallantoic-derived_erythroid_progenitors
Gar1	-3.93589	0.0785773	-4.60709	0.0040956	Chorioallantoic-derived_erythroid_progenitors
Eif4e	-4.69378	0.00275986	-4.3141	0.0157693	Chorioallantoic-derived_erythroid_progenitors
Ndufaf4	-4.82006	0.00148827	-5.15967	0.00025431	Chorioallantoic-derived_erythroid_progenitors
Rad23b	-4.67886	0.00295975	-4.34794	0.0135496	Chorioallantoic-derived_erythroid_progenitors
Plin2	-4.42291	0.00980602	-5.6074	2.14e-05	Chorioallantoic-derived_erythroid_progenitors
Svbp	-4.13443	0.0349783	-6.26857	3.81e-07	Chorioallantoic-derived_erythroid_progenitors
Pabpc4	-4.82903	0.00142413	-4.60482	0.00413647	Chorioallantoic-derived_erythroid_progenitors
Ube2j2	-4.57912	0.00475983	-8.20903	2.37e-13	Chorioallantoic-derived_erythroid_progenitors
Rplp0	-3.98614	0.0645372	-4.72251	0.00235046	Chorioallantoic-derived_erythroid_progenitors
Polr1d	-4.37283	0.012326	-4.59803	0.00426074	Chorioallantoic-derived_erythroid_progenitors
Mrpl19	-3.89036	0.0939914	-4.68702	0.00279157	Chorioallantoic-derived_erythroid_progenitors
Emg1	-4.31661	0.0158602	-4.74851	0.00207384	Chorioallantoic-derived_erythroid_progenitors
Phb2	-3.98027	0.0660139	-4.33417	0.0144116	Chorioallantoic-derived_erythroid_progenitors
Tomm40	-4.04062	0.0517651	-4.50888	0.00648446	Chorioallantoic-derived_erythroid_progenitors
Nudt19	-4.57099	0.00493685	-5.26284	0.0001461	Chorioallantoic-derived_erythroid_progenitors
Rpl13a	-4.45302	0.00853499	-4.02258	0.0554921	Chorioallantoic-derived_erythroid_progenitors
Dctpp1	-3.95084	0.0740601	-4.51527	0.0062983	Chorioallantoic-derived_erythroid_progenitors
Dazap1	-4.57736	0.00479362	-5.4249	6e-05	Chorioallantoic-derived_erythroid_progenitors
Metap2	-4.62905	0.00375795	-5.97816	2.36e-06	Chorioallantoic-derived_erythroid_progenitors
Rbmxl1	-4.36951	0.0125022	-4.61516	0.00394362	Chorioallantoic-derived_erythroid_progenitors
Dnaja2	-5.2961	0.00012481	-4.38579	0.0114065	Chorioallantoic-derived_erythroid_progenitors
E2f4	-5.39062	7.44e-05	-7.80446	6.33e-12	Chorioallantoic-derived_erythroid_progenitors
Mycbp2	-5.48596	4.36e-05	-6.67355	2.63e-08	Chorioallantoic-derived_erythroid_progenitors
Rbm26	-5.746	9.71e-06	-6.90174	5.43e-09	Chorioallantoic-derived_erythroid_progenitors
Idh3a	-4.90668	0.0009652	-4.19121	0.0271643	Chorioallantoic-derived_erythroid_progenitors
Tipin	-3.90779	0.0878368	-3.97977	0.066362	Chorioallantoic-derived_erythroid_progenitors
Gpx1	-3.904	0.0891264	-4.7443	0.00211534	Chorioallantoic-derived_erythroid_progenitors
Grb10	-6.97808	3.19e-09	-17.5513	6.2e-66	Chorioallantoic-derived_erythroid_progenitors
Rangrf	-4.50619	0.00668614	-6.62035	3.77e-08	Chorioallantoic-derived_erythroid_progenitors
Emc6	-3.98537	0.0646789	-4.05536	0.0484766	Chorioallantoic-derived_erythroid_progenitors
Mrpl12	-4.01116	0.0583053	-5.02181	0.0005216	Chorioallantoic-derived_erythroid_progenitors
Arhgdia	-5.37931	7.91e-05	-5.52707	3.38e-05	Chorioallantoic-derived_erythroid_progenitors
Gmpr	-5.79033	7.47e-06	-6.8141	1e-08	Chorioallantoic-derived_erythroid_progenitors
Bzw2	-5.21334	0.00019549	-5.37856	7.75e-05	Chorioallantoic-derived_erythroid_progenitors
Cinp	-5.65622	1.64e-05	-4.79354	0.0016616	Chorioallantoic-derived_erythroid_progenitors
Pycrl	-4.0521	0.0494395	-5.45083	5.19e-05	Chorioallantoic-derived_erythroid_progenitors
Txn2	-4.28438	0.0182514	-5.03558	0.00048593	Chorioallantoic-derived_erythroid_progenitors
Tomm22	-4.25633	0.0206564	-7.64079	2.28e-11	Chorioallantoic-derived_erythroid_progenitors
Pmm1	-4.06338	0.0472556	-6.8118	1.02e-08	Chorioallantoic-derived_erythroid_progenitors
Polr2h	-5.12882	0.00030585	-5.97816	2.36e-06	Chorioallantoic-derived_erythroid_progenitors
Tfrc	-4.8653	0.00118852	-5.56539	2.72e-05	Chorioallantoic-derived_erythroid_progenitors
Lsm2	-4.46756	0.00799061	-5.55275	2.92e-05	Chorioallantoic-derived_erythroid_progenitors
Ube2d2a	-4.61984	0.00392491	-4.90809	0.00093438	Chorioallantoic-derived_erythroid_progenitors
Carnmt1	-3.95185	0.0738282	-4.7885	0.00170217	Chorioallantoic-derived_erythroid_progenitors
Rcl1	-4.01678	0.0569937	-4.40678	0.0103765	Chorioallantoic-derived_erythroid_progenitors
Scamp3	-3.75661	0.0563193	-5.04785	0.0001403	Embryo_proper_mesothelium
Tle1	-3.61327	0.0979641	-4.60257	0.0012394	Embryo_proper_mesothelium
Ptms	-3.73669	0.0607844	-6.59978	1.35e-08	Embryo_proper_mesothelium
Mmp2	-4.69522	0.00088152	-4.44915	0.002388	Embryo_proper_mesothelium
Uchl3	-3.80863	0.0458344	-6.75224	4.8e-09	Embryo_proper_mesothelium
Tmem158	-3.96991	0.0237273	-3.87222	0.0224326	Embryo_proper_mesothelium
Car4	-3.69809	0.0705999	-4.088	0.010225	Embryo_proper_mesothelium
Cited1	-5.26356	4.49e-05	-3.74592	0.0670412	Erythroid
Pdha1	-8.81515	5.1e-16	-4.58994	0.00172028	Erythroid
Gstm5	-3.54142	0.067259	5.89523	1.52e-06	Erythroid
Slc39a8	-3.96414	0.0148058	-4.74971	0.00079445	Erythroid
Ndufaf4	-7.59671	1.28e-11	-5.00957	0.00021385	Erythroid
Plin2	-6.68407	9.09e-09	-6.88426	2.42e-09	Erythroid
Svbp	-4.79269	0.00044761	-5.77337	3.15e-06	Erythroid
Pop5	-5.03479	0.00014256	-5.67881	5.48e-06	Erythroid
Pon2	-5.49151	1.33e-05	-7.89461	1.23e-12	Erythroid
Zfp422	-4.83795	0.00036338	-4.02113	0.0220095	Erythroid
Strap	-5.13308	8.75e-05	-7.42759	4.62e-11	Erythroid
Uba2	-6.00964	6.71e-07	-3.72445	0.0728172	Erythroid
Cd24a	-6.40313	5.81e-08	-13.0933	1.54e-36	Erythroid
Rbmxl1	-7.40659	5.36e-11	-4.20531	0.00995956	Erythroid
Ciapin1	-7.1504	3.5e-10	13.2341	2.4e-37	Erythroid
Tsc22d1	4.72848	0.00059945	10.6751	5.66e-24	Erythroid
Mzt1	-9.61195	3.06e-19	-9.81865	3.96e-20	Erythroid
Hmbs	-3.92884	0.01663	-5.74755	3.67e-06	Erythroid
Apeh	-4.5839	0.00114096	-5.18695	8.51e-05	Erythroid
Znhit3	-6.66435	1.03e-08	-4.20366	0.0100064	Erythroid
Cbx1	-7.45088	3.86e-11	-4.00773	0.0232346	Erythroid
Ssbp2	-3.59982	0.0554076	-6.54259	2.5e-08	Erythroid
Baz1a	-8.56862	4.45e-15	-7.6434	8.89e-12	Erythroid
Brix1	-7.00203	1.02e-09	-3.68672	0.084276	Erythroid
Csf2rb	-4.9714	0.00019409	-10.1505	1.4e-21	Erythroid
Pim3	-5.37434	2.48e-05	-4.22004	0.00935517	Erythroid
Slc38a4	-5.65562	5.39e-06	11.7087	4.91e-29	Erythroid
Kansl2	-4.45259	0.00201075	-3.65746	0.0942486	Erythroid
Rsl1d1	-7.56977	1.56e-11	-3.65394	0.0952942	Erythroid
Tango2	-4.45228	0.00201075	-4.56408	0.00194158	Erythroid
Comt	-3.81759	0.0253353	-5.15814	9.88e-05	Erythroid
Txnrd2	-4.8447	0.00035379	-5.89593	1.52e-06	Erythroid
Polr2h	-7.85092	1.75e-12	-5.14806	0.00010396	Erythroid
Sod1	-5.51707	1.16e-05	5.16487	9.55e-05	Erythroid
Ppil1	-5.64716	5.64e-06	-4.63176	0.00141043	Erythroid
Trim10	-3.74636	0.0326536	-6.8747	2.58e-09	Erythroid
Ndufv1	-6.39464	6.12e-08	-4.42423	0.00373604	Erythroid
Psat1	-6.78977	4.44e-09	5.06722	0.00015905	Erythroid
Grb10	-4.15506	0.00952863	-5.46971	1.32e-05	Hindgut
Grb10	4.13381	0.0381055	7.45829	9.34e-11	Kidney_primordium
Ube3a	-3.58068	0.0332418	-3.63707	0.0270245	Ventral_forebrain_progenitors
Sephs2	-3.68372	0.022756	-3.87414	0.0107002	Ventral_forebrain_progenitors
Ccnd1	-3.57676	0.0333963	-3.59727	0.0311926	Ventral_forebrain_progenitors
Dek	-3.34317	0.0786852	-3.49257	0.0459259	Ventral_forebrain_progenitors
Fabp5	-4.93322	0.00044405	-4.61139	0.00219196	YS_mesothelium

### Sheet: DE_dynamic_Mixl1
gene	z_score_contrasted_with_control	FDR_contrast	z_score_knockout_chimera_only	FDR_knockout_chimera_only	lineage
Rhox5	-3.54081	0.0710051	-3.58843	0.0592172	Allantois
Sgce	-4.40552	0.00188899	-4.75973	0.00034699	Allantois
Gng11	-4.32552	0.00757817	-4.29991	0.00850932	Anterior_cardiopharyngeal_progenitors
Itm2a	4.37674	0.00399961	4.11687	0.0127124	Cardiomyocytes_SHF_1
Bud31	4.04004	0.0176891	4.34323	0.00466131	Cardiomyocytes_SHF_1
Gng11	-4.33188	0.00442046	-3.82574	0.0389835	Cardiopharyngeal_progenitors_SHF
Cdkn1c	-4.54343	0.00166035	-4.55838	0.00154646	Cardiopharyngeal_progenitors_SHF
Tomm22	-4.43278	0.00591634	-4.73814	0.00137176	Cardiopharyngeal_progenitors
Igfbp2	-4.61017	0.00037015	-4.09452	0.00393434	Caudal_mesoderm
Phlda2	-4.9398	7.35e-05	-4.47703	0.00071147	Caudal_mesoderm
Epcam	-4.78242	0.00016107	-3.96044	0.00688264	Caudal_mesoderm
Car2	-7.81612	5.81e-12	-7.97166	1.67e-12	Chorioallantoic-derived_erythroid_progenitors
H2afz	5.43441	5.83e-05	6.11356	1.03e-06	Chorioallantoic-derived_erythroid_progenitors
Ermap	-3.97137	0.0751776	-4.69143	0.00284329	Chorioallantoic-derived_erythroid_progenitors
Rplp0	-4.38929	0.0120319	-4.28235	0.0193067	Chorioallantoic-derived_erythroid_progenitors
Blvrb	-5.20919	0.00020104	-5.36319	8.61e-05	Chorioallantoic-derived_erythroid_progenitors
Hbb	-7.4442	1.04e-10	-7.29834	3.1e-10	Chorioallantoic-derived_erythroid_progenitors
Tomm20	4.2023	0.0279012	6.00676	2.01e-06	Chorioallantoic-derived_erythroid_progenitors
Gpx1	-5.63324	1.88e-05	-5.61124	2.12e-05	Chorioallantoic-derived_erythroid_progenitors
Grb10	-6.69877	2.24e-08	-11.1088	1.21e-25	Chorioallantoic-derived_erythroid_progenitors
Hba	-5.79512	7.26e-06	-5.54166	3.16e-05	Chorioallantoic-derived_erythroid_progenitors
H3f3b	4.40837	0.0110295	5.49521	4.11e-05	Chorioallantoic-derived_erythroid_progenitors
Tomm22	-4.13466	0.037467	-5.77713	8.03e-06	Chorioallantoic-derived_erythroid_progenitors
Foxc2	3.95629	0.020629	4.85064	0.0003335	Cranial_mesoderm
Gcsh	-4.46393	0.00210829	-4.34421	0.00366213	Dorsal_hindbrain_progenitors
Nnat	3.87779	0.0421646	7.59147	1.27e-11	Dorsal_spinal_cord_progenitors
Hlx	-3.98055	0.0226207	-3.80417	0.0459568	Embryo_proper_mesothelium
H19	5.0435	0.0001513	6.82731	2.86e-09	Embryo_proper_mesothelium
Slc38a4	4.07236	0.015358	8.20663	7.53e-14	Embryo_proper_mesothelium
Hbb	-4.71898	0.00278978	-5.65477	1.84e-05	EMP
Mrpl15	-3.77693	0.0985987	-4.52326	0.00351975	Epicardium
Cops5	-4.45157	0.00630799	-4.90739	0.00059346	Epicardium
Imp4	-3.97365	0.046715	-4.73024	0.00137693	Epicardium
Hspd1	-3.98379	0.0449686	-5.33238	6.82e-05	Epicardium
Hspe1	-4.12496	0.0254364	-5.51613	2.52e-05	Epicardium
Sumo1	-4.23669	0.0161054	-5.51903	2.48e-05	Epicardium
Igfbp5	-4.42195	0.00716007	-6.53908	5e-08	Epicardium
Dbi	-4.68609	0.00214148	-6.11999	7.39e-07	Epicardium
Tnni1	-5.59738	1.78e-05	-7.60492	2.33e-11	Epicardium
Swi5	-4.66294	0.00238463	-5.90507	2.72e-06	Epicardium
Psmb7	-4.05454	0.0341582	-5.07891	0.00025396	Epicardium
Psmd14	-3.95455	0.0502247	-5.19423	0.00014061	Epicardium
Selenoh	-4.22193	0.0170766	-5.54181	2.19e-05	Epicardium
Mdk	-3.93347	0.0545072	-5.71093	8.38e-06	Epicardium
Eif3m	-3.79892	0.0911202	-4.9204	0.0005562	Epicardium
Nop10	-4.54063	0.004212	-5.56017	1.98e-05	Epicardium
Emc4	-4.43586	0.00674959	-4.92148	0.00055399	Epicardium
Nop56	-4.98025	0.00050803	-5.78272	5.56e-06	Epicardium
Nxt1	-4.19455	0.0190843	-5.09746	0.00023133	Epicardium
Cst3	-3.89356	0.0635173	-4.79485	0.00101585	Epicardium
Zcchc3	-3.7839	0.0961859	-4.72778	0.00138916	Epicardium
Scand1	-4.06872	0.0321926	-6.8508	5.96e-09	Epicardium
1110008F13Rik	-4.15332	0.0226763	-5.18997	0.00014344	Epicardium
Nnat	-4.50337	0.00498959	-4.48734	0.00412517	Epicardium
Top1	-3.87785	0.0673406	-5.11094	0.00021573	Epicardium
Pfdn4	-4.04256	0.0356356	-4.90733	0.00059346	Epicardium
Gnas	-4.4491	0.00637249	-6.02391	1.33e-06	Epicardium
Atp5e	-4.40578	0.00768383	-5.77483	5.82e-06	Epicardium
Gpc3	-4.58038	0.00352274	-5.47337	3.18e-05	Epicardium
Pbdc1	-4.15489	0.0225531	-4.94349	0.00049648	Epicardium
Tspan6	-3.93596	0.0540279	-5.20247	0.00013491	Epicardium
Tceal8	-5.30416	9.18e-05	-6.29679	2.42e-07	Epicardium
Bex1	-4.25022	0.015227	-5.34525	6.37e-05	Epicardium
Tceal9	-4.84239	0.00100833	-6.10729	7.99e-07	Epicardium
Bex3	-4.99646	0.00046773	-6.30726	2.27e-07	Epicardium
Morf4l2	-5.38871	5.77e-05	-6.42642	1.05e-07	Epicardium
Rbbp7	-4.03564	0.0365603	-5.24502	0.00010814	Epicardium
Anxa5	-3.85038	0.0746535	-4.86076	0.00074255	Epicardium
Ndufc1	-4.53451	0.00433027	-5.53306	2.3e-05	Epicardium
Ilf2	-4.89111	0.00079211	-6.14573	6.33e-07	Epicardium
Rbm8a	-4.95321	0.00058107	-5.85311	3.7e-06	Epicardium
Psma5	-4.20528	0.0182528	-5.38101	5.26e-05	Epicardium
Ptbp2	-4.05253	0.0343525	-5.35763	5.96e-05	Epicardium
H2afz	-4.3761	0.00873531	-5.80906	4.77e-06	Epicardium
Fubp1	-3.84996	0.0746632	-5.00593	0.00036636	Epicardium
Clta	-4.05236	0.0343525	-5.14971	0.00017715	Epicardium
Utp11	-4.25711	0.0148273	-5.56912	1.88e-05	Epicardium
Psmb2	-4.32045	0.0112112	-5.43157	4e-05	Epicardium
Hdac1	-4.63388	0.0027346	-6.01682	1.39e-06	Epicardium
Atpif1	-4.75697	0.00153092	-6.35357	1.69e-07	Epicardium
Hmgn2	-3.96265	0.0486242	-4.84603	0.00079477	Epicardium
Id3	-4.44175	0.00658527	-6.08843	8.97e-07	Epicardium
Cdc42	-3.97611	0.0463046	-5.09435	0.00023481	Epicardium
Mfap2	-4.92531	0.00066875	-6.31203	2.2e-07	Epicardium
Kif1b	-4.67697	0.00223304	-3.76276	0.0712533	Epicardium
Eno1	-5.41415	5.01e-05	-6.17153	5.38e-07	Epicardium
Ppp1cb	-3.78999	0.0941572	-4.40432	0.00592136	Epicardium
Paics	-4.21406	0.0176078	-5.51003	2.6e-05	Epicardium
Hnrnpdl	-4.15155	0.0227863	-5.2005	0.00013615	Epicardium
Atp5k	-4.91388	0.00070718	-5.83454	4.12e-06	Epicardium
Pop5	-4.03585	0.0365603	-4.37028	0.00676287	Epicardium
Ppp1cc	-4.25335	0.0150571	-5.39348	4.91e-05	Epicardium
Denr	-4.18884	0.0195423	-4.96895	0.00043957	Epicardium
Tmed2	-4.04327	0.0355801	-4.94977	0.00048221	Epicardium
Psph	-4.21269	0.0176893	-4.71967	0.00144334	Epicardium
Mdh2	-4.83264	0.00105629	-6.14048	6.53e-07	Epicardium
Fscn1	-3.96528	0.0482371	-4.94493	0.0004936	Epicardium
Atp5j2	-4.4415	0.00658527	-5.6567	1.14e-05	Epicardium
Asb4	-4.38739	0.00833988	-5.99301	1.6e-06	Epicardium
Mest	-4.01936	0.0389229	-4.77031	0.00114231	Epicardium
Akr1b3	-4.5181	0.00467361	-5.86513	3.44e-06	Epicardium
Ptn	-4.38273	0.00850895	-5.52939	2.34e-05	Epicardium
Creb3l2	-3.881	0.0665783	-3.95481	0.035464	Epicardium
Mrps33	-4.00458	0.0413146	-5.26094	9.93e-05	Epicardium
Ezh2	-4.69177	0.00209365	-5.75595	6.5e-06	Epicardium
Lsm5	-3.96517	0.0482371	-4.69254	0.0016406	Epicardium
Cct7	-4.91128	0.00071574	-5.98364	1.69e-06	Epicardium
Pcbp1	-5.29007	9.9e-05	-6.44082	9.57e-08	Epicardium
Tsen34	-4.79166	0.00129184	-5.74613	6.87e-06	Epicardium
Snrpa	-4.69913	0.00202222	-6.08705	9.04e-07	Epicardium
Fbl	-5.70693	9.41e-06	-6.81936	7.41e-09	Epicardium
Tsg101	-3.9454	0.0520224	-5.40024	4.75e-05	Epicardium
Spcs2	-3.89519	0.0632875	-5.02746	0.00032902	Epicardium
Rras2	-3.85416	0.0738442	-4.39136	0.00621797	Epicardium
Psma1	-5.95185	2.17e-06	-7.04753	1.49e-09	Epicardium
1110004F10Rik	-4.63681	0.00269975	-5.73118	7.47e-06	Epicardium
Uqcrc2	-4.1382	0.0240832	-5.26577	9.7e-05	Epicardium
Cdkn1c	-4.88005	0.00083576	-8.56059	9.21e-15	Epicardium
Pcmt1	-3.91025	0.0596537	-4.54621	0.00318979	Epicardium
Cited2	-5.232	0.00013566	-6.92126	3.64e-09	Epicardium
Cd24a	-5.57586	2.01e-05	-6.62209	2.87e-08	Epicardium
Mif	-4.37648	0.00873244	-5.86644	3.42e-06	Epicardium
Pfkl	-3.79571	0.0921612	-5.39954	4.76e-05	Epicardium
Polr2e	-4.67291	0.00227471	-5.83293	4.16e-06	Epicardium
Dazap1	-4.96898	0.00053642	-5.46889	3.26e-05	Epicardium
Timm13	-3.8542	0.0738442	-4.90289	0.00060438	Epicardium
Hsp90b1	-3.86377	0.0712329	-5.40056	4.74e-05	Epicardium
Ube2n	-4.03438	0.0366802	-5.03975	0.00031044	Epicardium
Atp2b1	-4.33822	0.0103564	-5.02503	0.00033272	Epicardium
Atxn7l3b	-4.50947	0.0048548	-6.12353	7.25e-07	Epicardium
Hmga2	-4.10573	0.0275279	-5.23604	0.00011337	Epicardium
Atp5b	-4.54587	0.00412501	-5.86929	3.37e-06	Epicardium
Elavl1	-4.68256	0.00217584	-5.89919	2.82e-06	Epicardium
Arglu1	-3.77693	0.0985987	-5.54652	2.13e-05	Epicardium
Gtf2e2	-4.05325	0.0342967	-5.13525	0.00019047	Epicardium
Hmgb2	-4.34607	0.0100068	-5.45217	3.57e-05	Epicardium
Pgls	-4.23312	0.0163402	-5.69437	9.21e-06	Epicardium
Ddx39	-4.02134	0.0387133	-5.19146	0.00014251	Epicardium
Psmd7	-4.94048	0.00061956	-6.11947	7.41e-07	Epicardium
Vdac2	-4.57923	0.00353746	-5.9261	2.4e-06	Epicardium
Nisch	-4.407	0.00765139	-5.12935	0.00019625	Epicardium
Ghitm	-4.22386	0.016979	-4.56585	0.00292511	Epicardium
Cnih1	-3.91257	0.0591744	-4.95324	0.00047442	Epicardium
Apex1	-5.1284	0.00023494	-6.3287	1.98e-07	Epicardium
Bnip3l	-4.42956	0.00693085	-6.01421	1.41e-06	Epicardium
Uchl3	-3.92669	0.0559788	-4.46743	0.00449667	Epicardium
Rexo2	-3.82136	0.0834811	-4.45055	0.00484783	Epicardium
Psma4	-4.22887	0.0166285	-5.50713	2.64e-05	Epicardium
Tspan3	-4.13747	0.0241244	-5.3797	5.29e-05	Epicardium
Tpm1	-4.15209	0.0227652	-5.62042	1.4e-05	Epicardium
Tln2	-4.19648	0.0189494	-4.7713	0.00113849	Epicardium
Rsl24d1	-4.58187	0.00350233	-5.14932	0.00017725	Epicardium
Tbx18	-4.56612	0.00376111	-4.52962	0.00342717	Epicardium
Tmem108	-4.97302	0.00052604	-6.08001	9.43e-07	Epicardium
Manf	-4.38006	0.00860193	-5.5137	2.55e-05	Epicardium
Gpx1	-5.05174	0.00035113	-6.31053	2.22e-07	Epicardium
Rbms3	-4.42904	0.00693824	-4.75014	0.00125013	Epicardium
Golga4	-4.80338	0.00122153	-5.03475	0.00031723	Epicardium
Ewsr1	-3.99248	0.0434165	-4.83436	0.00084153	Epicardium
Ppia	-4.49234	0.00524121	-5.94681	2.12e-06	Epicardium
H2afv	-5.94742	2.23e-06	-7.62134	2.06e-11	Epicardium
Rab1a	-4.14517	0.0233956	-4.82363	0.0008867	Epicardium
Npm1	-4.27335	0.0138061	-5.72663	7.66e-06	Epicardium
Nudcd2	-4.17695	0.0205337	-5.22728	0.00011869	Epicardium
Vdac1	-4.28805	0.0129597	-5.27284	9.35e-05	Epicardium
Gpx3	-5.17363	0.00018528	-6.55496	4.5e-08	Epicardium
Arf1	-3.81103	0.0869083	-4.97032	0.00043714	Epicardium
Tmem88	-4.45385	0.00624995	-4.804	0.00097358	Epicardium
Eif5a	-4.18757	0.0196244	-5.5699	1.87e-05	Epicardium
Gabarap	-4.41835	0.00727042	-5.66923	1.07e-05	Epicardium
Psmb6	-5.0905	0.00028676	-6.35758	1.65e-07	Epicardium
Txndc17	-4.88201	0.00082852	-6.00138	1.52e-06	Epicardium
Zfp207	-3.92309	0.0567361	-4.85268	0.00077224	Epicardium
Nme1	-3.8968	0.0629669	-5.21011	0.00012985	Epicardium
Psmb3	-4.6883	0.00212287	-5.99185	1.61e-06	Epicardium
Ubtf	-3.94684	0.0517901	-4.52458	0.00350383	Epicardium
Myl4	-5.15109	0.00020847	-7.30868	2.2e-10	Epicardium
Limd2	-4.60886	0.00308112	-5.79896	5.06e-06	Epicardium
Sumo2	-4.51626	0.00470802	-5.82797	4.28e-06	Epicardium
Galk1	-4.25336	0.0150571	-5.12547	0.00020004	Epicardium
Ubald2	-4.21623	0.0174641	-4.86746	0.00071896	Epicardium
Srsf2	-4.43005	0.00692458	-5.42421	4.16e-05	Epicardium
Actg1	-4.46326	0.0059896	-5.77211	5.91e-06	Epicardium
Arhgdia	-4.70659	0.00195218	-5.4784	3.1e-05	Epicardium
Gdi2	-5.15176	0.00020799	-6.12444	7.22e-07	Epicardium
Psma2	-4.28302	0.013238	-5.31824	7.37e-05	Epicardium
Cetn3	-3.86007	0.0722061	-5.09041	0.00023938	Epicardium
Mef2c	-4.71338	0.00189069	-5.47469	3.16e-05	Epicardium
Btf3	-4.54361	0.0041641	-5.83717	4.06e-06	Epicardium
Id2	-4.85419	0.00095132	-6.98611	2.3e-09	Epicardium
Acp1	-4.10419	0.0276707	-5.26442	9.76e-05	Epicardium
Sptssa	-4.24539	0.0155365	-5.30735	7.79e-05	Epicardium
Fkbp3	-3.8381	0.0782385	-5.31189	7.62e-05	Epicardium
Npc2	-4.55928	0.00388053	-5.82133	4.44e-06	Epicardium
Fcf1	-4.50143	0.00502853	-5.45505	3.52e-05	Epicardium
Glrx5	-4.03752	0.0363545	-5.21127	0.00012923	Epicardium
Dlk1	-4.12494	0.0254364	-5.1456	0.00018053	Epicardium
Meg3	-3.78756	0.0949298	-4.71424	0.0014775	Epicardium
Sub1	-4.92328	0.00067488	-6.12124	7.34e-07	Epicardium
Cct5	-4.22311	0.0170112	-5.3627	5.8e-05	Epicardium
Pabpc1	-3.77802	0.0983263	-4.82213	0.00089197	Epicardium
Eif3e	-4.23736	0.01608	-5.21005	0.00012985	Epicardium
Eef1d	-4.01138	0.0402026	-5.3562	6e-05	Epicardium
Puf60	-4.54315	0.00416759	-5.63937	1.26e-05	Epicardium
Cyc1	-4.68932	0.0021162	-5.74377	6.95e-06	Epicardium
Tomm22	-5.19497	0.00016544	-6.53832	5.01e-08	Epicardium
Tuba1a	-5.36595	6.54e-05	-6.84177	6.34e-09	Epicardium
Krt18	-4.55477	0.00395938	-5.48865	2.93e-05	Epicardium
Pcbp2	-3.88255	0.0662568	-4.90352	0.0006034	Epicardium
Hnrnpa1	-4.65453	0.00248085	-6.04686	1.16e-06	Epicardium
Ube2v2	-4.77945	0.00137106	-5.29146	8.47e-05	Epicardium
Dnajb11	-4.04653	0.0351408	-4.87918	0.00067964	Epicardium
Cct8	-4.4011	0.00784066	-5.69532	9.17e-06	Epicardium
Ttc3	-3.85122	0.0745132	-4.76745	0.00115561	Epicardium
Ezr	-4.84101	0.00101409	-5.65972	1.13e-05	Epicardium
U2af1	-3.97876	0.0458598	-5.18221	0.00014932	Epicardium
Clic1	-3.97183	0.047001	-5.02332	0.00033518	Epicardium
Ddah2	-4.74888	0.00159135	-5.91206	2.61e-06	Epicardium
Mydgf	-4.97402	0.00052396	-5.78715	5.43e-06	Epicardium
Ndufv2	-3.88744	0.0650401	-4.96589	0.00044588	Epicardium
Dpy30	-4.10635	0.0274943	-5.03649	0.00031484	Epicardium
Paip2	-4.79412	0.00127773	-5.62531	1.37e-05	Epicardium
Txnl4a	-3.89485	0.0632875	-4.9759	0.00042604	Epicardium
Polr2g	-4.16357	0.0217433	-5.71717	8.09e-06	Epicardium
Fth1	-4.68841	0.00212287	-6.01256	1.42e-06	Epicardium
Prpf19	-4.71669	0.0018626	-5.88142	3.13e-06	Epicardium
Pgam1	-4.22162	0.0170766	-5.6236	1.38e-05	Epicardium
Sfrp5	-5.44504	4.22e-05	-6.92454	3.56e-09	Epicardium
Pdcd4	-4.01979	0.0389112	-4.99021	0.00039687	Epicardium
mt	-4.46522	0.00594305	-5.75235	6.63e-06	Epicardium
Dtymk	5.31665	4.18e-05	10.1978	8.17e-22	Erythroid
Timm17a	5.59517	8.86e-06	9.72145	9.7e-20	Erythroid
Snrpb2	3.63252	0.0920573	7.29953	9.96e-11	Erythroid
Mapre1	4.51644	0.00235202	7.71743	4.25e-12	Erythroid
Hmgb3	5.85128	1.98e-06	9.38844	2.39e-18	Erythroid
Nono	6.0534	5.79e-07	10.4664	5.01e-23	Erythroid
Alas2	-6.49677	3.39e-08	-9.10078	3.5e-17	Erythroid
Sms	5.71482	4.44e-06	9.27773	6.79e-18	Erythroid
Ppid	5.04523	0.00017711	11.1003	5.12e-26	Erythroid
Rps3a1	8.14478	1.59e-13	12.3135	3.17e-32	Erythroid
S100a10	5.70106	4.8e-06	9.62161	2.56e-19	Erythroid
Fam46c	-4.24311	0.00789187	-4.70481	0.0005641	Erythroid
Gar1	3.9083	0.0316948	8.34881	2.56e-14	Erythroid
Rpl34	8.93271	1.75e-16	14.2856	1.14e-43	Erythroid
Ndufaf4	3.89383	0.0335495	7.55755	1.45e-11	Erythroid
Tomm5	8.89133	2.53e-16	13.5776	2.28e-39	Erythroid
Anp32b	5.42143	2.35e-05	8.28982	4.2e-14	Erythroid
Rraga	4.06653	0.0164625	7.69382	5.08e-12	Erythroid
Mllt3	-4.03916	0.0184534	-5.60464	5.74e-06	Erythroid
Prpf38a	3.78185	0.0524609	6.49835	2.57e-08	Erythroid
Snrnp40	3.8145	0.0461225	7.29341	1.04e-10	Erythroid
Rcc1	4.1253	0.0128108	6.69792	6.93e-09	Erythroid
Stmn1	6.46277	4.24e-08	9.95033	1e-20	Erythroid
Rhd	-4.88366	0.000403	-6.3705	5.88e-08	Erythroid
Slc25a33	4.49826	0.00254178	6.5883	1.42e-08	Erythroid
Vamp3	4.58869	0.00168599	7.77539	2.71e-12	Erythroid
G3bp2	3.72946	0.0638986	7.56574	1.37e-11	Erythroid
Pebp1	5.47589	1.74e-05	10.262	4.23e-22	Erythroid
Eif2b1	4.97946	0.00024867	8.21865	7.55e-14	Erythroid
Pomp	4.85206	0.00046918	8.90913	1.98e-16	Erythroid
Fam3c	4.20042	0.00935134	6.69884	6.91e-09	Erythroid
Serbp1	9.655	1.98e-19	13.7834	1.35e-40	Erythroid
Mat2a	4.1418	0.0119574	8.02415	3.72e-13	Erythroid
Tmsb10	5.76637	3.28e-06	8.93763	1.54e-16	Erythroid
Ruvbl1	4.54325	0.00207725	9.62184	2.56e-19	Erythroid
Gapdh	10.399	1.07e-22	15.6337	1.84e-52	Erythroid
Mrpl51	3.9223	0.0299959	7.01017	8.02e-10	Erythroid
Fkbp4	5.58743	9.24e-06	9.52028	6.81e-19	Erythroid
Strap	4.23071	0.00826995	5.14521	6.6e-05	Erythroid
Trim28	4.23696	0.00806572	7.75672	3.13e-12	Erythroid
Sae1	4.50797	0.00243512	8.23528	6.59e-14	Erythroid
Tomm40	6.35038	8.83e-08	9.99583	6.36e-21	Erythroid
Uba2	3.77988	0.0527195	6.99263	9.06e-10	Erythroid
Idh2	4.87424	0.00042163	5.72633	2.9e-06	Erythroid
Rps13	9.98036	7.88e-21	14.8887	1.66e-47	Erythroid
Coq7	4.22225	0.00853832	6.91639	1.54e-09	Erythroid
Ifitm2	8.10821	2.14e-13	12.8826	2.35e-35	Erythroid
Cd24a	-4.50851	0.00243512	-6.01513	5.27e-07	Erythroid
Cisd1	4.58221	0.00173001	8.9206	1.79e-16	Erythroid
Mif	10.7681	2.09e-24	15.0776	9.66e-49	Erythroid
Polr2e	5.33832	3.71e-05	10.0236	4.81e-21	Erythroid
Rap1b	9.28786	6.63e-18	15.662	1.18e-52	Erythroid
Pa2g4	5.45202	1.98e-05	10.5244	2.73e-23	Erythroid
Rps26	10.7132	3.78e-24	15.1886	1.8e-49	Erythroid
Elavl1	5.5808	9.58e-06	8.24273	6.21e-14	Erythroid
Hmgb2	4.67546	0.00111451	7.95452	6.51e-13	Erythroid
Isyna1	3.84317	0.0411731	6.30132	9.09e-08	Erythroid
Lyl1	-3.65838	0.0837593	-4.77228	0.00040985	Erythroid
Orc6	3.68716	0.0752882	6.95085	1.22e-09	Erythroid
Nip7	6.30126	1.21e-07	11.1218	4.04e-26	Erythroid
Aprt	5.29741	4.63e-05	10.4992	3.55e-23	Erythroid
Ppif	4.34441	0.00505524	6.38236	5.46e-08	Erythroid
Prmt5	4.20685	0.00911508	6.9268	1.44e-09	Erythroid
Gm16867	-4.96951	0.00026044	-7.532	1.75e-11	Erythroid
Rcbtb2	4.37956	0.00436428	6.65295	9.34e-09	Erythroid
Tsc22d1	4.35378	0.00485731	5.9128	9.75e-07	Erythroid
Jam3	4.22446	0.00847865	5.0176	0.00012452	Erythroid
Pkm	10.0379	4.42e-21	14.2607	1.62e-43	Erythroid
Rsl24d1	4.16499	0.0108665	8.07753	2.42e-13	Erythroid
Ppia	9.37496	2.92e-18	12.8424	3.94e-35	Erythroid
Sec61g	4.31203	0.00583971	8.53455	5.3e-15	Erythroid
Npm1	10.216	7.16e-22	15.1086	6.06e-49	Erythroid
G3bp1	4.28499	0.0065606	8.86872	2.83e-16	Erythroid
Slc25a11	6.12529	3.7e-07	8.74642	8.37e-16	Erythroid
Cbx1	4.69883	0.00099693	8.99631	9.06e-17	Erythroid
Sumo2	11.6188	1.42e-28	15.6073	2.78e-52	Erythroid
Galk1	4.36397	0.00466187	7.69681	4.98e-12	Erythroid
Slc16a3	4.74098	0.00081247	8.9018	2.1e-16	Erythroid
Nop16	3.76852	0.0550131	6.72317	5.87e-09	Erythroid
Nampt	4.58276	0.00173001	7.49188	2.38e-11	Erythroid
Ifrd1	4.85961	0.00045282	8.68635	1.42e-15	Erythroid
Siva1	4.42208	0.00360714	10.2503	4.77e-22	Erythroid
Pabpc1	5.98538	8.79e-07	10.4706	4.8e-23	Erythroid
Csnk1e	4.29023	0.00642566	5.86581	1.29e-06	Erythroid
Glyr1	4.74809	0.00078649	7.40639	4.49e-11	Erythroid
Rsl1d1	5.22755	6.75e-05	9.88939	1.84e-20	Erythroid
Ube2v2	3.64312	0.0886156	8.51794	6.11e-15	Erythroid
Prodh	4.3632	0.00466542	5.36086	2.16e-05	Erythroid
Mrap	-4.37797	0.00438441	-6.39843	4.93e-08	Erythroid
Stub1	4.97	0.00026044	8.4311	1.27e-14	Erythroid
U2af1	5.15585	9.9e-05	9.12789	2.73e-17	Erythroid
Hnrnpm	4.23988	0.00798391	9.01176	7.89e-17	Erythroid
Rpl7l1	4.44594	0.00323778	8.46538	9.55e-15	Erythroid
Sssca1	7.50592	2.53e-11	12.9425	1.08e-35	Erythroid
Mrpl49	3.6631	0.08248	8.02229	3.77e-13	Erythroid
Pgam1	7.61184	1.12e-11	13.0221	3.83e-36	Erythroid
Got1	4.14281	0.011939	8.45381	1.05e-14	Erythroid
mt	7.54526	1.87e-11	11.6985	5.36e-29	Erythroid
Marcks	-4.64948	0.00079866	-4.07135	0.0111711	Hindbrain_neural_progenitors
Gcsh	-4.91346	0.00021566	-4.87571	0.00026128	Hindbrain_neural_progenitors
Zcrb1	-4.00425	0.0147448	-3.73075	0.0454358	Hindbrain_neural_progenitors
Pigx	-4.09677	0.0099712	-3.71826	0.0475416	Hindbrain_neural_progenitors
Grb10	-4.19336	0.0292999	-4.43087	0.0100142	Kidney_primordium
Wfdc2	-5.08211	0.00010153	-5.29362	3.26e-05	Late_dorsal_forebrain_progenitors
Tspan4	-3.72625	0.0662729	-3.90718	0.0318421	Mesenchyme
P4ha2	-4.1816	0.00989961	-4.3623	0.00440165	Mesenchyme
Nnat	3.9365	0.02067	4.27925	0.00468812	Midbrain_Hindbrain_boundary
Tomm22	-4.53852	0.00142194	-4.55634	0.0013065	Midbrain_Hindbrain_boundary
Top1	3.24389	0.0570809	3.18242	0.0659214	Migratory_neural_crest
Sall4	3.20341	0.0638313	3.09055	0.0799145	Migratory_neural_crest
Rbm3	3.35399	0.0430144	3.18791	0.0659214	Migratory_neural_crest
Fabp5	3.24733	0.0570809	3.18593	0.0659214	Migratory_neural_crest
Rraga	3.1235	0.0768469	3.20529	0.0634161	Migratory_neural_crest
Mtap	3.15957	0.0699057	3.67472	0.0142867	Migratory_neural_crest
Tpi1	3.57243	0.0212207	3.52081	0.0249538	Migratory_neural_crest
Cirbp	3.34242	0.0440179	3.25793	0.0561147	Migratory_neural_crest
Atxn7l3b	3.45842	0.0298849	3.27546	0.0548548	Migratory_neural_crest
Calr	3.70479	0.0135402	3.62686	0.0169263	Migratory_neural_crest
Pcbp4	3.99564	0.00425834	4.09102	0.00274867	Migratory_neural_crest
Fam212a	3.09756	0.0819509	4.21085	0.00167915	Migratory_neural_crest
Trp53	3.68422	0.0144527	3.80421	0.00881986	Migratory_neural_crest
Smarce1	3.26425	0.0548763	3.28905	0.0532791	Migratory_neural_crest
Fam104a	3.28934	0.0512163	4.35443	0.00089388	Migratory_neural_crest
Sox4	3.58556	0.0208434	3.887	0.00639399	Migratory_neural_crest
H2afy	3.04827	0.0930909	3.10883	0.0770105	Migratory_neural_crest
Gas1	3.48476	0.0275839	3.30733	0.0512963	Migratory_neural_crest
Pabpc1	3.90564	0.00610847	3.76494	0.010162	Migratory_neural_crest
Adprh	3.50944	0.0260452	3.26669	0.0554949	Migratory_neural_crest
Vapa	3.58569	0.0208434	3.49524	0.0269974	Migratory_neural_crest
mt	4.00781	0.00410614	4.09485	0.00274583	Migratory_neural_crest
Dbi	-4.74691	0.000126	-5.79681	4.26e-07	Presomitic_mesoderm
Brd3	-4.10109	0.00209713	-4.3633	0.00067901	Presomitic_mesoderm
Dut	-4.3141	0.00089742	-4.68278	0.00015282	Presomitic_mesoderm
Dnmt3b	-4.27405	0.00105576	-3.24338	0.0366175	Presomitic_mesoderm
Pfdn4	-3.26921	0.0388257	-3.61524	0.0117027	Presomitic_mesoderm
Nono	-4.2173	0.00133513	-4.35498	0.00069201	Presomitic_mesoderm
Hnrnph2	-3.41652	0.0257411	-3.66424	0.0101709	Presomitic_mesoderm
Bex1	-3.60263	0.0141757	-2.92997	0.0881374	Presomitic_mesoderm
Ppid	-4.87144	6.87e-05	-5.46666	2.75e-06	Presomitic_mesoderm
Hdgf	-3.82523	0.00640175	-3.89905	0.00424916	Presomitic_mesoderm
Zranb2	-3.56329	0.0161145	-3.57863	0.0131251	Presomitic_mesoderm
Id3	-3.07003	0.0749121	-3.40009	0.0242511	Presomitic_mesoderm
Tmem165	-3.33982	0.0318568	-3.78235	0.00668028	Presomitic_mesoderm
Auts2	-4.10992	0.0020581	-3.98391	0.00311837	Presomitic_mesoderm
Rpa3	-3.4193	0.0257411	-3.37968	0.0253997	Presomitic_mesoderm
Hnrnpf	-4.40439	0.00062588	-5.00643	3.16e-05	Presomitic_mesoderm
Pdcd5	-3.66323	0.0119544	-5.21673	1.06e-05	Presomitic_mesoderm
Arl6ip1	-4.89551	6.18e-05	-5.46044	2.8e-06	Presomitic_mesoderm
Ifitm2	-4.20883	0.00136048	-5.63032	1.12e-06	Presomitic_mesoderm
Phlda2	-8.36815	3.75e-15	-8.94128	2.46e-17	Presomitic_mesoderm
Fbxo5	-4.35568	0.00076938	-4.19896	0.0013407	Presomitic_mesoderm
Ddt	-4.32517	0.00086878	-4.15265	0.00161037	Presomitic_mesoderm
Atxn7l3b	-4.51028	0.00038846	-5.53733	1.87e-06	Presomitic_mesoderm
Lamp1	-3.65734	0.0119778	-3.26253	0.0353352	Presomitic_mesoderm
Calr	-3.8791	0.00524223	-4.86694	6.35e-05	Presomitic_mesoderm
Fasn	-3.4388	0.0245408	-3.53367	0.0151639	Presomitic_mesoderm
Hmgcs1	-3.473	0.0221308	-4.68868	0.00015123	Presomitic_mesoderm
Sod1	-3.38366	0.0278953	-4.3232	0.00078427	Presomitic_mesoderm
Vapa	-3.64374	0.0123605	-4.12489	0.00174327	Presomitic_mesoderm
Gng5	-5.12016	3.63e-05	-3.49134	0.0571929	Somitic_mesoderm
Hras	-5.32174	1.24e-05	-3.97436	0.00853893	Somitic_mesoderm
Phlda2	-8.56211	1.35e-15	-8.37145	6.94e-15	Somitic_mesoderm
Tpm1	-4.60134	0.00047855	-3.34618	0.0958624	Somitic_mesoderm
Zdhhc6	-4.68051	0.00033195	-3.42883	0.0715311	Somitic_mesoderm
Mpc2	-4.00415	0.0330498	-3.73624	0.0993746	YS_mesothelium
Creb3l1	-4.37782	0.00644928	-3.9199	0.0473929	YS_mesothelium
Col1a2	-4.1075	0.0212785	-3.94282	0.0431628	YS_mesothelium
Ccnd2	-4.93562	0.00043463	-4.10974	0.0214689	YS_mesothelium
Hbb	-8.18244	1.53e-13	-7.63714	1.22e-11	YS_mesothelium
Pofut2	-4.33663	0.00775502	-3.84289	0.0649304	YS_mesothelium
Arl1	-4.51926	0.00335104	-4.00101	0.0338699	YS_mesothelium
Hand2	-5.5065	2e-05	-4.64927	0.00181544	YS_mesothelium
Nkd1	-4.78019	0.00094922	-4.09585	0.022714	YS_mesothelium
Gcsh	-4.76904	0.00100142	-4.10415	0.0219538	YS_mesothelium
Cryab	-4.30625	0.00888328	-4.09511	0.0227441	YS_mesothelium
Grb10	-6.50474	4.27e-08	-5.89441	2.06e-06	YS_mesothelium
Hba	-5.79311	3.78e-06	-5.22451	9.55e-05	YS_mesothelium
Hba	-5.27679	7.16e-05	-4.63122	0.00197753	YS_mesothelium
Sparc	-4.35059	0.00729099	-3.74306	0.096896	YS_mesothelium
Wisp1	-4.83807	0.00071192	-5.03065	0.00026689	YS_mesothelium
