## Supplemental Table 2 for "Bespoke single cell molecular and tissue-scale analysis reveals mechanisms underpinning development and disease in complex developing cell populations"

### Sheet: READ ME
z_score_contrast_to_T0	z-score obtained by perturbSuite_DE_dynamic, comparing the later time point to T0
FDR_contrast_to_T0	FDR corrected p-value obtained by perturbSuite_DE_dynamic, comparing the later time point to T0
z_score_malignant_vs_normal	z-score obtained by perturbSuite_DE_dynamic, comparing malignant vs normal cells at the later time point only
FDR_malignant_vs_normal	FDR-corrected p-value obtained by perturbSuite_DE_dynamic, comparing malignant vs normal cells at the later time point only

### Sheet: AML328
gene	z_score_contrast_to_T0	FDR_contrast_to_T0	z_score_malignant_vs_normal	FDR_malignant_vs_normal
ACTG1	-7.62617	5.91801e-12	-16.2121	1.07283e-56
ACTR2	-5.39527	1.46421e-05	-9.60913	1.59496e-19
AIF1	-10.5441	1.42308e-23	-17.8533	7.16506e-69
ARHGDIB	-4.82299	0.000288507	-9.73637	4.64112e-20
ARPC2	-5.48085	9.10043e-06	-10.9981	9.21231e-26
ARPC3	-3.88466	0.018548	-8.3859	1.00176e-14
CAP1	-4.6792	0.000581744	-8.16608	6.24411e-14
CLEC12A	-6.99451	6.30849e-10	-12.3209	1.73421e-32
COTL1	3.84706	0.0211591	7.15362	1.51294e-10
COX7C	-4.39019	0.00221971	-4.56266	0.000671789
CTSS	-5.3107	2.31516e-05	-6.20554	8.88525e-08
EEF1A1	-7.96857	3.98102e-13	-7.81105	1.0832e-12
EEF1B2	-6.84433	1.79793e-09	-10.0283	2.57617e-21
EEF1G	-7.79319	1.60726e-12	-11.3691	1.43031e-27
EIF4A2	-5.26857	2.88733e-05	-9.05382	2.85769e-17
EIF4B	-3.93994	0.0148331	-3.79962	0.016376
FTL	-6.34015	5.27957e-08	-8.76183	3.89991e-16
GAPDH	-6.8973	1.24548e-09	-16.8271	4.03216e-61
GRB2	-4.46846	0.0015678	-5.65128	2.42077e-06
HINT1	-6.93533	9.56474e-10	-14.8616	1.51016e-47
HSP90AB1	-5.16726	4.94114e-05	-14.3471	2.84567e-44
LCP1	-5.61772	4.21814e-06	-9.40907	1.0662e-18
LGALS1	-6.30986	6.39569e-08	-13.8513	3.17446e-41
LRRC75A-AS1	-5.19984	4.16874e-05	-16.3681	8.39912e-58
LST1	-6.17103	1.54013e-07	-12.6161	4.28578e-34
MT-ND1	-3.84541	0.0211817	-5.00724	7.89605e-05
MT-ND2	-7.2932	7.26406e-11	-9.24986	4.69802e-18
MT-ND3	-4.3364	0.00282429	-7.33048	4.15073e-11
MYL6	-4.12577	0.00702043	-5.40057	9.89826e-06
NAP1L1	-3.84356	0.0212206	-9.7437	4.35736e-20
NPM1	-3.98706	0.0123091	-8.94601	7.59224e-17
OAZ1	-6.81347	2.21987e-09	-13.4869	4.72841e-39
PFN1	-4.17648	0.00568419	-6.34587	3.69356e-08
RACK1	-7.25371	9.69171e-11	-11.6974	3.21867e-29
RBM3	-4.44395	0.00173992	-4.88181	0.000146114
RHOA	-4.48916	0.00143008	-5.089	5.18345e-05
RPL10A	-7.98074	3.62179e-13	-10.0393	2.32493e-21
RPL12	-4.22341	0.00466836	-4.25691	0.00254942
RPL13	-5.51319	7.61163e-06	-4.97107	9.3955e-05
RPL13A	-5.70872	2.49288e-06	-4.56746	0.000661523
RPL15	-12.1252	2.04945e-31	-14.1535	4.53164e-43
RPL17	-4.87402	0.000224165	-3.35988	0.0803154
RPL18	-3.8742	0.0192557	-5.8903	6.05227e-07
RPL18A	-8.27849	3.19341e-14	-9.74283	4.37512e-20
RPL19	-5.60559	4.50388e-06	-4.68716	0.000373978
RPL22	-5.29893	2.45782e-05	-7.38191	2.83974e-11
RPL24	-8.059	1.94615e-13	-11.5134	2.74354e-28
RPL26	-6.49749	1.88664e-08	-5.90964	5.41708e-07
RPL3	-7.18706	1.57555e-10	-7.79565	1.21749e-12
RPL32	-5.03963	9.60836e-05	-4.51385	0.000827597
RPL35A	-8.75078	5.48792e-16	-10.0338	2.44782e-21
RPL36A	-3.79886	0.0250021	-4.10876	0.00477337
RPL37	-4.08776	0.00823217	-3.45383	0.058585
RPL37A	-6.2048	1.2487e-07	-7.1963	1.11364e-10
RPL39	-6.13005	1.98538e-07	-6.25904	6.35271e-08
RPL4	-6.03763	3.50318e-07	-8.25686	2.94621e-14
RPL5	-8.03094	2.41821e-13	-9.11262	1.67265e-17
RPL7	-8.03678	2.32421e-13	-9.55248	2.73519e-19
RPL7A	-7.40215	3.25612e-11	-9.57349	2.2429e-19
RPL9	-6.55428	1.29712e-08	-6.97771	5.22059e-10
RPLP0	-8.03441	2.36012e-13	-10.5733	9.15039e-24
RPS10	-6.04385	3.38582e-07	-6.65682	4.78499e-09
RPS11	-8.20715	5.75297e-14	-9.25752	4.39378e-18
RPS13	-4.21134	0.00489956	-4.42267	0.00124784
RPS15A	-5.13406	5.86953e-05	-3.79338	0.016587
RPS17	-5.74947	1.96949e-06	-5.24481	2.28406e-05
RPS19	-7.82533	1.25065e-12	-7.98425	2.72856e-13
RPS2	-7.62632	5.91801e-12	-8.91569	9.8894e-17
RPS24	-8.79426	3.74383e-16	-10.6332	4.84298e-24
RPS3A	-9.17555	1.17709e-17	-9.98272	4.06381e-21
RPS4X	-8.52252	4.02795e-15	-11.0879	3.40541e-26
RPS5	-4.78325	0.000350141	-8.70344	6.50397e-16
RPS6	-7.36137	4.40529e-11	-7.43763	1.89467e-11
RPS7	-5.99683	4.46671e-07	-7.5943	5.84898e-12
RPS8	-8.39375	1.21014e-14	-9.29156	3.20811e-18
RPS9	-8.22379	5.028e-14	-10.8807	3.33417e-25
RPSA	-6.00398	4.29349e-07	-7.09034	2.38126e-10
SEPT6	-4.00946	0.0113196	-13.0432	1.75163e-36
SERF2	-7.32056	5.95116e-11	-11.5012	3.14858e-28
SH3BGRL3	-4.46126	0.00161325	-7.00571	4.30048e-10
SNRPD2	-3.47351	0.0873282	-5.72704	1.57384e-06
TPM3	-8.901	1.44457e-16	-12.7028	1.42557e-34
TPT1	-5.34535	1.92215e-05	-3.62724	0.0312252
UBB	-5.8894	8.56617e-07	-11.6242	7.57286e-29
YBX1	-4.53739	0.00114476	-9.97934	4.18607e-21
YWHAB	-3.6318	0.0481284	-4.93742	0.000110829

### Sheet: AML329
gene	z_score_contrast_to_T0	FDR_contrast_to_T0	z_score_malignant_vs_normal	FDR_malignant_vs_normal
ACTB	-4.83374	0.000280048	-10.079	1.09446e-21
AHNAK	-6.37971	4.5954e-08	-7.37685	1.37771e-11
AKAP13	-5.01635	0.000116382	-6.27239	1.8133e-08
ANXA5	-3.67053	0.0335478	-5.40336	2.22371e-06
APOOL	-4.91738	0.00018682	-8.5576	1.35988e-15
ARPC1B	-4.17486	0.00486017	-9.52651	2.39118e-19
ATP5E	-6.82201	2.3611e-09	-10.1334	6.40034e-22
B2M	-6.62912	8.84739e-09	-9.68157	5.41715e-20
CALM1	-4.69415	0.000530074	-5.09931	9.88571e-06
CALM2	-3.44446	0.0738138	-10.6396	3.53046e-24
CAST	-3.9169	0.0137232	-4.27979	0.000467681
CCND2	-4.55968	0.000963176	-4.06626	0.00105102
CD36	-4.93711	0.000170785	-7.06899	1.18607e-10
CD55	-4.54352	0.00103455	-5.50175	1.35371e-06
COMMD6	-4.64931	0.00064612	-11.2576	4.26827e-27
COX7C	-3.67358	0.0335478	-9.25422	2.99959e-18
DDX17	-4.66356	0.000609141	-9.2026	4.75172e-18
EEF1A1	-4.91245	0.000190685	-11.452	4.89483e-28
EEF1G	-5.01233	0.000118302	-11.9668	1.28941e-30
EIF4A2	-5.08378	8.2881e-05	-9.18884	5.3607e-18
EVI2B	-3.54229	0.0515667	-7.32771	1.94313e-11
FAM107B	-4.45812	0.00149656	-2.7483	0.0658965
FAU	-4.75354	0.000405765	-10.4109	3.75894e-23
FTH1	-6.20642	1.39846e-07	-9.72616	3.59182e-20
FYB1	-5.21633	4.17931e-05	-6.43589	7.11973e-09
GLIPR2	-4.48171	0.00135507	-5.11744	9.29143e-06
GPX1	-3.67277	0.0335478	-10.4791	1.86448e-23
GRB2	-5.2815	2.9854e-05	-8.38176	5.73567e-15
H3F3AP4	-3.68018	0.0332392	-9.38235	9.22646e-19
HLA-A	-5.7538	2.17278e-06	-6.4705	5.76292e-09
HMGB2	-3.6838	0.0330893	-7.10947	9.20251e-11
HMGN2	-5.2269	3.98185e-05	-9.21439	4.29916e-18
HNRNPA2B1	-4.19284	0.00454547	-9.30214	1.94083e-18
IQGAP1	-5.4358	1.30378e-05	-6.05761	6.35526e-08
ITGB2	-4.19572	0.0045152	-8.89692	7.17711e-17
LAPTM5	-5.596	5.35229e-06	-8.48162	2.50946e-15
LGALS3	-3.83455	0.0188691	-4.17403	0.000718205
LRRFIP1	-3.40864	0.083567	-10.0323	1.73701e-21
LYST	-3.57508	0.0465663	-8.50864	2.02375e-15
MCL1	-3.88629	0.0154716	-6.67971	1.53224e-09
MT-ATP6	-5.2257	3.99051e-05	-11.4688	4.04812e-28
MT-ATP8	-4.99884	0.000126314	-11.0509	4.21106e-26
MT-COX1	-5.9458	6.98778e-07	-11.104	2.35079e-26
MT-COX2	-6.42202	3.49643e-08	-11.5299	2.05132e-28
MT-COX3	-5.93481	7.44278e-07	-11.8709	4.00769e-30
MT-ND1	-5.56458	6.38577e-06	-10.6949	1.96826e-24
MT-ND2	-4.35639	0.00230068	-12.2107	6.95324e-32
MT-ND3	-5.40412	1.53704e-05	-10.2275	2.44926e-22
MT-ND4	-5.79611	1.71029e-06	-11.1574	1.29754e-26
MT-ND5	-5.52597	7.92975e-06	-10.5201	1.22142e-23
MT-ND6	-5.76635	2.02516e-06	-9.41936	6.58086e-19
MYL12A	-4.58274	0.000881136	-7.72491	1.06338e-12
MYL6	-4.49241	0.00130981	-8.98771	3.23114e-17
OAZ1	-3.39481	0.0872179	-9.11365	1.05941e-17
OGFRL1	-3.76448	0.0241999	-7.77482	7.25325e-13
PFN1	-4.08408	0.00703599	-7.78165	7.01514e-13
PTPRC	-5.41783	1.42971e-05	-7.12645	8.23949e-11
PTPRE	-4.77226	0.000373454	-7.53397	4.52819e-12
RGS2	-3.78129	0.022935	-5.47736	1.51099e-06
RHOA	-3.80703	0.0208159	-8.18477	2.9464e-14
RPL10	-4.69667	0.000526228	-11.0259	5.53323e-26
RPL11	-4.66765	0.000600177	-11.3386	1.74975e-27
RPL12	-3.36717	0.09493	-11.7676	1.35344e-29
RPL13	-5.31284	2.53638e-05	-11.6507	5.16325e-29
RPL13A	-5.11214	7.23079e-05	-11.5241	2.18433e-28
RPL14	-4.37393	0.00213553	-11.429	6.29074e-28
RPL15	-3.67072	0.0335478	-11.9488	1.58734e-30
RPL17	-3.58707	0.044812	-11.73	2.09269e-29
RPL18	-4.4012	0.00190547	-10.1096	8.06249e-22
RPL18A	-4.27563	0.00324016	-10.8077	5.95007e-25
RPL19	-5.034	0.000106638	-11.5078	2.62692e-28
RPL22	-4.41811	0.00178226	-12.213	6.78337e-32
RPL23A	-5.49848	9.23218e-06	-10.1129	7.84808e-22
RPL26	-4.56224	0.000956562	-12.1376	1.68176e-31
RPL3	-4.06891	0.00741557	-11.5426	1.77824e-28
RPL30	-4.73719	0.000434095	-11.217	6.69877e-27
RPL32	-5.67129	3.50074e-06	-11.3801	1.09318e-27
RPL34	-4.49201	0.00130981	-11.4843	3.41659e-28
RPL35A	-4.81749	0.000300933	-11.6362	6.09349e-29
RPL36	-4.02545	0.00881414	-10.2427	2.10552e-22
RPL36A	-3.67492	0.0335478	-11.4406	5.55354e-28
RPL37	-4.82301	0.000294124	-12.0435	5.22514e-31
RPL37A	-4.79599	0.000333454	-12.1589	1.30096e-31
RPL38	-4.44573	0.00157672	-10.495	1.58485e-23
RPL39	-4.19054	0.00456403	-12.0214	6.74548e-31
RPL4	-4.07161	0.00737681	-11.3138	2.31025e-27
RPL41	-4.35054	0.00234942	-10.7219	1.48572e-24
RPL5	-4.03735	0.00843324	-11.9728	1.20374e-30
RPL7A	-3.59626	0.0435807	-11.1812	9.97509e-27
RPL9	-3.3529	0.0991619	-11.5594	1.46817e-28
RPLP0	-3.60533	0.0423992	-12.09	2.98395e-31
RPLP2	-5.42078	1.41226e-05	-10.0397	1.62141e-21
RPS10	-3.77793	0.0230883	-10.462	2.22126e-23
RPS11	-4.48598	0.00133546	-11.7177	2.41111e-29
RPS12	-5.09984	7.68274e-05	-11.7047	2.78522e-29
RPS13	-5.31041	2.55945e-05	-11.2799	3.36647e-27
RPS14	-4.66246	0.000609294	-11.4351	5.89266e-28
RPS15	-3.68087	0.0332392	-10.8026	6.25408e-25
RPS15A	-4.88065	0.000223106	-11.2736	3.59854e-27
RPS16	-4.22239	0.00403683	-9.57996	1.44651e-19
RPS17	-4.24636	0.00365017	-11.9633	1.33822e-30
RPS19	-4.75118	0.000408519	-11.9016	2.78562e-30
RPS2	-4.73788	0.000434095	-11.2988	2.72807e-27
RPS20	-4.37688	0.00211887	-11.5656	1.3791e-28
RPS21	-4.60169	0.000808831	-11.273	3.60473e-27
RPS27	-5.72447	2.57318e-06	-10.6741	2.4496e-24
RPS28	-5.04349	0.000101938	-8.67135	5.0817e-16
RPS29	-5.63819	4.2103e-06	-11.0845	2.90848e-26
RPS3A	-3.85733	0.0173094	-12.0328	5.90442e-31
RPS4X	-3.54662	0.0515067	-11.7869	1.08091e-29
RPS6	-4.76491	0.000385431	-11.7171	2.41731e-29
RPS7	-3.91953	0.013663	-11.696	3.07249e-29
RPS8	-4.25694	0.00350243	-11.6779	3.76741e-29
RPSA	-4.98531	0.000134861	-10.6315	3.82712e-24
RSL1D1	-3.38044	0.0911851	-10.969	1.02895e-25
S100A10	-4.93766	0.000170785	-5.86574	1.78858e-07
S100A4	-5.64832	3.98575e-06	-8.4916	2.32345e-15
S100A6	-6.20266	1.42675e-07	-7.81511	5.49148e-13
SAMHD1	-5.13956	6.2787e-05	-9.05276	1.82614e-17
SAT1	-4.11136	0.00633274	-7.97627	1.55352e-13
SELL	-4.40964	0.00184304	-6.37729	9.73352e-09
SEPT6	-4.11547	0.00625942	-7.07176	1.17799e-10
SERF2	-4.96583	0.000148446	-10.6085	4.87117e-24
SMAP2	-4.92882	0.000177041	-6.54207	3.70097e-09
SNHG6	-5.45294	1.18905e-05	-11.6854	3.46463e-29
SNORA109	-5.26751	3.20821e-05	-9.54836	1.95008e-19
SOD1	-4.4789	0.00136553	-5.39037	2.32031e-06
TAF1D	-3.81335	0.0204272	-9.10425	1.14657e-17
TLN1	-4.57603	0.000905112	-7.88312	3.22493e-13
TMA7	-5.08913	8.09327e-05	-8.51524	1.92846e-15
TMPO	-4.28613	0.00310899	-6.76875	8.70308e-10
TMSB10	-6.44496	3.018e-08	-9.7148	3.96347e-20
TMSB4X	-6.09166	2.84955e-07	-8.84673	1.11755e-16
TPM3	-4.29651	0.00298434	-10.3016	1.1502e-22
TPT1	-4.84453	0.000266512	-11.4864	3.35136e-28
UBB	-5.79443	1.72065e-06	-7.47428	7.06395e-12
VIM	-3.54645	0.0515067	-11.238	5.30394e-27
YBX1	-4.08844	0.00694841	-10.4511	2.47757e-23
YWHAB	-4.56742	0.00093815	-8.95467	4.32762e-17
YWHAZ	-6.09887	2.73466e-07	-7.79006	6.63083e-13

### Sheet: AML707B
gene	z_score_contrast_to_T0	FDR_contrast_to_T0	z_score_malignant_vs_normal	FDR_malignant_vs_normal
ANKRD28	-4.01046	0.0123625	-5.50286	8.48254e-06
APLP2	-6.28702	7.89628e-08	-9.6962	8.19871e-20
CD302	-4.35849	0.00278952	-6.77319	3.06109e-09
CD63	-6.21373	1.25217e-07	-9.83442	2.10464e-20
CD68	-3.60852	0.0578949	-4.44763	0.00179721
CDK6	-5.8434	1.22747e-06	-9.09222	2.52302e-17
CPVL	-3.54471	0.0727146	-4.34336	0.00287659
CST3	-7.18377	1.72248e-10	-8.09026	1.52414e-13
EGR1	-6.99067	6.86686e-10	-7.55216	1.08311e-11
FCER1G	-4.36592	0.00270902	-4.32736	0.00307844
FTH1	-6.58971	1.0929e-08	-7.60455	7.26191e-12
FTL	-4.00525	0.0125761	-6.84076	1.92205e-09
FYB1	3.77113	0.0315267	4.79934	0.000347031
GABARAP	-3.97676	0.0141118	-4.77859	0.00038306
GLUL	-4.5674	0.00111107	-6.50738	1.84296e-08
GPX1	-5.05784	9.92256e-05	-10.4391	4.33948e-23
H3F3AP4	-4.38511	0.00251563	-6.32263	6.1717e-08
HMGB2	-5.68916	3.05124e-06	-6.08082	2.82177e-07
HMGN2	-4.06579	0.00990893	-5.80329	1.5086e-06
HNRNPA2B1	-4.62294	0.000855029	-6.02962	3.84559e-07
HSP90AB1	-4.45513	0.00183611	-7.12877	2.51755e-10
HSP90B1	-4.77431	0.000414749	-5.77907	1.72761e-06
HSPD1	-3.96493	0.0147571	-6.18449	1.47663e-07
LGALS1	-3.54247	0.0729386	-4.15754	0.00646603
LYZ	-4.33592	0.00307724	-3.62725	0.0535678
MS4A6A	-7.04135	4.81667e-10	-8.25123	4.04488e-14
MT-COX2	-4.88506	0.000238852	-3.57145	0.0649662
MT-ND4	-4.46862	0.00173981	-3.46997	0.0947339
MYL6	-4.3802	0.00254922	-5.78795	1.64588e-06
NPR3	-7.66682	4.53128e-12	-8.23444	4.63633e-14
NRIP1	-4.72392	0.000527449	-4.81676	0.000319541
PSAP	-4.53603	0.00128404	-6.30814	6.74941e-08
PTPRC	4.95144	0.000170905	7.12691	2.53533e-10
RNF130	-6.28242	8.10015e-08	-6.61138	9.21402e-09
RPL11	6.44815	2.79665e-08	4.05585	0.00984053
RPL13	6.15801	1.7753e-07	3.59797	0.05901
RPL23A	6.29766	7.40345e-08	4.1511	0.0066175
RPL30	6.7247	4.39876e-09	4.34978	0.00280726
RPLP2	8.10482	1.36287e-13	5.56864	5.87921e-06
RPS12	6.99812	6.53722e-10	4.04113	0.0104261
RPS16	6.32634	6.17582e-08	4.47945	0.00157156
RPS19	7.28313	8.31726e-11	4.28816	0.00365731
RPS27	8.46624	6.56407e-15	8.01724	2.75785e-13
RPS29	6.67284	6.24729e-09	5.48603	9.28998e-06
SOX4	-8.85052	2.26501e-16	-9.66077	1.15496e-19
SRGN	-7.55687	1.05702e-11	-6.95524	8.62332e-10
TMSB4X	5.59062	5.36237e-06	4.4529	0.00176213
UBB	-3.611	0.0576478	-5.97811	5.25962e-07
YBX1	-5.11535	7.35933e-05	-7.32331	6.04822e-11
